# Proteasome-derived antimicrobial peptides discovered via deep learning

**DOI:** 10.1101/2025.03.17.643752

**Authors:** Xiaoqiong Xia, Marcelo D. T. Torres, Cesar de la Fuente-Nunez

## Abstract

Recent computational discoveries have identified numerous bioactive peptides within the human proteome, as well as across the broader tree of life, which were previously unrecognized for their roles in host immunity. These findings have led us to propose the “cross-talk hypothesis”, suggesting that many molecules, such as proteins and peptides, traditionally viewed as extraneous to immune function may in fact actively contribute to immunity. Building on our earlier studies, which uncovered proteasome-derived peptides with putative antimicrobial activity in the human proteome, here we systematically interrogated the proteasome, a large protein complex responsible for degrading and recycling damaged or surplus proteins, for additional antimicrobial peptides. Using deep learning, we systematically mined ProteasomeDB, a curated repository of proteasomal cleavage and splicing events, to predict antibiotic activity against 11 clinically relevant pathogens. This deep learning approach uncovered 59 candidate peptides (“proteasomins”) with a median minimum inhibitory concentration (MIC) of ≤64LμmolLLL^1^. Refinement yielded 21 sequence-diverse proteasomins, which were characterized for their physicochemical properties. These peptides were enriched in cationic residues and exhibit enhanced amphiphilicity, key attributes for disrupting microbial membranes. Dimensionality reduction via UMAP further showed that proteasomins are sequence-distinct from known antimicrobial peptides, underscoring their novelty and potential for unique mechanisms of action. Moreover, comparative analyses revealed that cis- and trans-spliced proteasomins exhibit similar predicted antimicrobial activities, suggesting that critical structural determinants remain conserved irrespective of splicing modality. Collectively, these findings expand our understanding of the proteasome, underscore the extensive, previously unrecognized repertoire of innate immune peptides, and provide a promising foundation for developing innovative therapeutics to combat multidrug-resistant pathogens.
