## Supplementary material for "Proteasome-derived antimicrobial peptides discovered via deep learning": Table S1

### Sheet: 59 proteasomins
Peptide	Sequence	E. coli ATCC11775	P. aeruginosa PAO1	P. aeruginosa PA14	S. aureus ATCC12600	E. coli AIC221 - CRE	E. coli AIC222	K. pneumoniae ATCC13883	A. baumannii ATCC19606	S. aureus ATCC BAA-1556 - MRSA	E. faecalis ATCC700802 - VRE	E. faecium ATCC700221 - VRE	Median Gram-negatives	Median Gram-positives	Median MIC
Proteasomin-1	RVKFLNMRVKFLNM	21.7558	40.6483	44.5476	76.8852	16.6897	15.3551	65.1153	14.0452	76.7408	107.546	30.4937	21.7558	76.813	40.6483
Proteasomin-2	LLGELLLKRLLL	27.4356	66.7242	76.8623	48.245	32.0251	23.5314	48.3417	19.7408	42.6844	59.8789	21.739	32.0251	45.4647	42.6844
Proteasomin-3	SLGELLLKRLLL	31.3212	69.0373	80.8866	54.0787	34.4098	27.2264	50.1635	23.8876	48.1009	63.8955	26.0619	34.4098	51.0898	48.1009
Proteasomin-4	LGELLLKRLLLNFRKGYRR	38.9764	85.7122	69.477	99.8774	26.0883	25.11	71.6276	16.7202	103.756	108.987	19.4066	38.9764	101.817	69.477
Proteasomin-5	GELLLKRLLLNFL	38.7852	105.035	100.132	80.4818	39.3879	32.4597	62.8966	32.9481	75.6736	86.9303	41.4296	39.3879	78.0777	62.8966
Proteasomin-6	ELGELLLKRLLL	37.9335	79.09	88.3567	76.1386	40.1492	33.7566	55.9	29.4192	66.6403	79.1882	36.9374	40.1492	71.3895	55.9
Proteasomin-7	QSLLRAALKFLAK	41.6082	56.4851	47.2593	96.805	36.7276	36.3466	59.2101	30.2921	98.8527	69.5501	41.2223	41.6082	83.1775	47.2593
Proteasomin-8	GELLLKRLLLNL	42.2183	84.5025	92.8843	89.1688	40.4464	36.2548	61.7472	37.6693	80.2799	92.4266	48.7038	42.2183	84.7243	61.7472
Proteasomin-9	KALKTLKLMVPVLKL	42.4617	61.6502	49.3635	83.2083	41.1813	38.4822	77.4583	22.6558	73.606	80.3703	26.731	42.4617	76.9882	49.3635
Proteasomin-10	SLGELLLKRLLLNF	38.2996	99.5388	99.6838	64.3602	42.4746	35.2965	57.3708	28.7841	59.8976	74.4551	33.8228	42.4746	62.1289	57.3708
Proteasomin-11	LGELLLKRLLL	40.6931	78.0319	89.7947	77.3034	42.4765	36.4964	63.9369	35.6217	68.1753	80.0661	41.1328	42.4765	72.7394	63.9369
Proteasomin-12	LGELLLKRLLLNF	40.0791	100.552	99.2112	70.5466	42.7863	36.7237	62.9659	30.2772	64.8117	79.6373	37.0612	42.7863	67.6792	62.9659
Proteasomin-13	LGELLLKRLLLNFRKGYRRNDKQLNFRKG	43.6317	55.1023	46.6848	74.6141	29.6045	33.6947	69.925	30.2397	88.7078	94.8725	19.8569	43.6317	81.661	46.6848
Proteasomin-14	LGELLLLKRLL	43.4409	81.3259	93.5036	78.7505	45.4582	38.6842	66.2059	36.7467	69.7836	80.7249	42.3303	45.4582	74.267	66.2059
Proteasomin-15	RTLKALEYVFKFL	45.7139	89.5182	69.5447	111.767	37.4992	39.2326	72.0123	35.1455	107.428	95.2788	53.4503	45.7139	101.353	69.5447
Proteasomin-16	LGELLLKRLLLNFRKGYRRN	45.7239	86.4051	73.0797	100.97	32.0336	30.3125	76.9337	22.6843	104.067	108.902	25.648	45.7239	102.519	73.0797
Proteasomin-17	GELLLKRLLLNF	45.9782	106.465	103.398	93.3465	44.8218	40.8752	70.636	40.6884	86.942	97.3419	51.1361	45.9782	90.1443	70.636
Proteasomin-18	KALKLKLMEVPVLKL	44.9391	63.2771	51.2686	90.8435	47.3879	43.0272	77.3056	27.5356	81.5385	85.2512	33.2648	47.3879	83.3949	51.2686
Proteasomin-19	KLLKSVKLMEVPVLKL	41.6785	59.9401	52.2845	79.422	47.4347	45.5148	65.6844	32.9736	68.1628	80.9024	31.3051	47.4347	73.7924	52.2845
Proteasomin-20	RKQLRFEGERVWLQASTLKELLDLK	47.8702	57.2734	53.0671	100.149	42.0724	42.3212	66.132	35.2776	100.74	106.544	54.7157	47.8702	100.445	54.7157
Proteasomin-21	QQRQSLLALKFLAKCRKKK	52.7875	46.9566	48.0039	107.509	43.1471	48.965	80.8137	25.8936	107.394	96.251	46.8704	48.0039	101.823	48.965
Proteasomin-22	PVLKLKALKTLKL	39.3457	58.4536	59.9623	77.5453	48.3371	43.0401	67.3061	34.5211	68.0682	66.8982	34.6334	48.3371	67.4832	58.4536
Proteasomin-23	LGELLLKRLLLNFRK	49.5147	81.7768	76.26	101.545	38.0352	40.3298	72.3835	26.38	90.9644	94.536	26.1892	49.5147	92.7502	72.3835
Proteasomin-24	RRNLLKRLLLNF	50.1995	56.7171	68.8093	98.7783	33.0337	33.86	83.2714	29.7861	84.2834	97.0656	33.8865	50.1995	90.6745	56.7171
Proteasomin-25	KALKTLKLMEVKAL	50.5128	73.2054	62.4438	103.67	43.9209	42.7117	73.6325	41.607	91.1989	88.1245	52.3404	50.5128	89.6617	62.4438
Proteasomin-26	RKQLRFEGERWLQASTLKELLDLK	51.1015	56.6768	52.255	96.632	41.6479	42.9057	66.996	34.1198	98.6033	106.169	47.1271	51.1015	97.6176	52.255
Proteasomin-27	ALGELLLKRLLL	49.0039	91.3685	98.6222	77.7004	52.4248	44.53	69.5709	40.5386	71.6705	82.8725	44.7326	52.4248	74.6855	69.5709
Proteasomin-28	KLKTLKLMEVPVLKL	53.1013	71.0341	59.3939	97.249	53.5455	50.8738	81.291	34.8881	83.1799	89.8297	35.1866	53.5455	86.5048	59.3939
Proteasomin-29	LGEELLLKRLLL	49.0264	87.2247	97.2438	88.0167	53.7356	47.0553	68.5599	44.0974	80.8111	90.9225	53.7257	53.7356	84.4139	68.5599
Proteasomin-30	KLVVVGAKLVVV	48.0974	70.3528	76.9982	71.748	50.3206	53.8389	64.1201	49.4539	66.6735	80.7146	48.5956	53.8389	69.2108	64.1201
Proteasomin-31	LVTLQRAALKFLAK	53.9342	80.1953	63.885	98.1038	51.327	50.4151	72.4355	43.4743	97.8938	80.9784	50.3614	53.9342	89.4361	63.885
Proteasomin-32	LRTLKALEYVFKFL	53.2265	98.9683	76.4306	104.176	54.3519	52.1716	83.3678	46.0551	102.517	84.9749	55.3303	54.3519	93.7461	76.4306
Proteasomin-33	NDKQLLGELLLKRLLL	55.228	88.8826	88.4655	102.447	53.6235	48.6852	66.7772	40.5832	93.8135	98.1667	50.6835	55.228	95.9901	66.7772
Proteasomin-34	LAVTLQRAALKFLAK	55.3383	84.9921	65.5676	94.8395	50.3698	50.5852	74.1285	42.2057	95.7741	81.7422	46.9865	55.3383	88.2909	65.5676
Proteasomin-35	LGELLLKRLLLNFRKG	55.5791	91.441	82.6522	99.1444	35.5901	35.8365	77.8603	27.5749	96.6393	97.1635	26.4251	55.5791	96.9014	77.8603
Proteasomin-36	GELLLKRLLLNFK	55.8479	89.0883	87.664	120.661	39.3568	44.2779	75.449	37.5211	105.88	104.322	35.6622	55.8479	105.101	75.449
Proteasomin-37	ALGELLLKRLLLNF	51.6412	111.542	106.6	80.2494	55.9011	48.8568	71.4862	39.7542	77.1306	85.9247	44.9556	55.9011	78.69	71.4862
Proteasomin-38	LGELLLKRLLLNFRKGYRAS	56.1363	89.3098	75.7869	96.6696	47.7852	45.7653	82.7141	34.8517	104.982	103.876	41.5	56.1363	100.273	75.7869
Proteasomin-39	LGELLKRLLLNF	56.1357	107.618	107.381	89.8502	56.1412	52.7815	79.0045	51.3972	84.6974	96.1597	58.4935	56.1412	87.2738	79.0045
Proteasomin-40	ALTTKLALTTKL	56.7675	88.3098	84.2871	87.0292	53.3192	51.3253	78.1737	55.2193	83.2687	92.7775	56.6957	56.7675	85.149	78.1737
Proteasomin-41	RRNLLKRLLL	67.0072	53.9344	75.69	112.361	53.3821	57.2835	101.544	49.5739	94.0277	101.345	53.2347	57.2835	97.6863	67.0072
Proteasomin-42	KLVVVGKLVVV	52.007	72.7042	78.2966	80.6293	51.525	57.469	68.5073	55.5469	73.5298	88.8253	54.525	57.469	77.0795	68.5073
Proteasomin-43	KLTLKLMEVPVLKL	56.2553	83.0069	69.1496	96.1566	58.3836	52.7104	86.5364	39.1157	82.0902	90.3066	37.9183	58.3836	86.1984	69.1496
Proteasomin-44	KAAVTLQRAALKFLAKCRKKK	59.2971	62.7936	58.0833	103.851	52.4918	59.8856	83.5438	52.5578	110.828	99.8643	53.7079	59.2971	101.858	59.8856
Proteasomin-45	GELLLKRLLL	53.3549	89.9753	100.642	111.785	52.5695	50.1108	80.4531	59.3119	102.689	106.208	69.4439	59.3119	104.449	80.4531
Proteasomin-46	LAVTLQRAALKFL	59.5856	94.5332	83.1237	78.4682	55.3259	52.5571	78.8507	49.7761	80.0678	81.1022	51.7003	59.5856	79.268	78.4682
Proteasomin-47	WKKERVLNEEYKLWKK	69.9664	59.6019	63.8267	97.2269	45.5674	47.8048	91.8844	48.5545	93.897	111.754	34.9092	59.6019	95.5619	63.8267
Proteasomin-48	LGELLLKRLLLNFRKGY	59.8543	111.272	95.5747	101.846	43.8304	41.7483	80.4781	31.7932	100.724	102.851	31.6374	59.8543	101.285	80.4781
Proteasomin-49	KLVVVGAGGVGKSALKL	56.8057	72.3359	74.9043	63.8435	54.7425	57.0836	59.9137	61.5734	64.122	77.67	42.2382	59.9137	63.9828	61.5734
Proteasomin-50	LQYVVGRNKLLQCLHAKRHALESWRQAKR	60.7845	62.3036	64.0287	96.6502	44.7403	48.0128	83.1811	34.4196	104.639	110.79	47.2999	60.7845	100.644	62.3036
Proteasomin-51	LGELLLRLLLNFRK	61.336	100.73	93.1659	96.8775	49.0073	50.2407	79.2974	35.1438	90.0803	94.0578	32.7523	61.336	92.0691	79.2974
Proteasomin-52	RVTWLQLKELLDLK	61.6148	92.4047	76.1344	102.861	48.0633	49.8525	75.6845	36.7319	92.4439	107.008	40.7863	61.6148	97.6524	75.6845
Proteasomin-53	RSLTGLLLRSLTGLLL	61.6787	94.2662	94.7897	71.0417	55.5073	46.6414	76.085	37.2767	72.9047	89.5858	38.193	61.6787	71.9732	71.0417
Proteasomin-54	KLLKSVLNMDLKVPVLKL	52.8873	69.4331	62.6648	89.9767	61.9801	58.38	73.0718	43.5628	86.5982	93.0008	47.6373	61.9801	88.2875	62.6648
Proteasomin-55	LGELLLKRLLLNFKGY	62.478	122.573	105.754	96.1481	47.3907	44.2335	82.0748	35.2093	91.0788	97.4564	32.5547	62.478	93.6135	82.0748
Proteasomin-56	KAAVTLQRAALKFLAKCRKK	62.6697	68.5498	62.968	106.168	56.4878	63.3894	86.3369	55.8414	113.163	101.388	58.224	62.968	103.778	63.3894
Proteasomin-57	KRLLLNFRKGYRRNDKQLCLTASK	63.4372	67.1942	63.495	105.465	51.2858	55.8937	83.0274	49.2399	110.86	112.173	61.8262	63.4372	108.163	63.495
Proteasomin-58	KLVVVGKLVVVGAGGVGKSAL	59.1577	78.9534	81.2883	70.2137	60.3648	65.0122	63.2453	63.5501	70.515	84.8919	56.5459	63.5501	70.3643	65.0122
Proteasomin-59	YKLWVEERVLNEEYKLWKK	63.8912	70.5018	67.3744	97.4163	47.9058	47.5056	91.0131	43.4781	91.2698	114.209	35.7556	63.8912	94.3431	67.3744
