## Supplementary material for "Proteasome-derived antimicrobial peptides discovered via deep learning": Table S2

### Sheet: 21 proteasomins
ID	Sequence
Proteasomin-1	RVKFLNMRVKFLNM
Proteasomin-2	LLGELLLKRLLL
Proteasomin-4	LGELLLKRLLLNFRKGYRR
Proteasomin-7	QSLLRAALKFLAK
Proteasomin-9	KALKTLKLMVPVLKL
Proteasomin-15	RTLKALEYVFKFL
Proteasomin-20	RKQLRFEGERVWLQASTLKELLDLK
Proteasomin-21	QQRQSLLALKFLAKCRKKK
Proteasomin-22	PVLKLKALKTLKL
Proteasomin-24	RRNLLKRLLLNF
Proteasomin-25	KALKTLKLMEVKAL
Proteasomin-30	KLVVVGAKLVVV
Proteasomin-40	ALTTKLALTTKL
Proteasomin-44	KAAVTLQRAALKFLAKCRKKK
Proteasomin-47	WKKERVLNEEYKLWKK
Proteasomin-49	KLVVVGAGGVGKSALKL
Proteasomin-50	LQYVVGRNKLLQCLHAKRHALESWRQAKR
Proteasomin-52	RVTWLQLKELLDLK
Proteasomin-53	RSLTGLLLRSLTGLLL
Proteasomin-54	KLLKSVLNMDLKVPVLKL
Proteasomin-57	KRLLLNFRKGYRRNDKQLCLTASK
