## Supplementary material for "Proteasome-derived antimicrobial peptides discovered via deep learning": Table S3

### Sheet: Other_proteasomins
Sequence	Reference
KLQLLSLVTKKKRFWCWQRPKYQFLSLTL	Torres et al 2022
KKHLKRVAAPKHWMLDKLTGVFAPRPSTGPHKLRECLPLIIFLRNRLKY	Torres et al 2022
RRYVRKFVLMR	Torres et al 2022
SLVTKKKRFWCWQRPKYQFL	Goldberg et al 2025
LPLIIFLRNRLKY	Goldberg et al 2025
RRYVRKFVLMR	Goldberg et al 2025
